# Uncovering pre-sensitizing agents to FLT3 inhibitors in acute myeloid leukemia with ReSisTrace lineage tracing

**DOI:** 10.1101/2024.10.22.619614

**Authors:** Johanna Eriksson, Shuyu Zheng, Jie Bao, Jun Dai, Wenyu Wang, Anna Vähärautio, Jing Tang

## Abstract

While FLT3 inhibitors have significantly improved the treatment of aggressive FLT3-mutated acute myeloid leukemia (AML), the emergence of resistance remains as a major challenge. Here, we applied our recently developed single-cell lineage-tracing method ReSisTrace to identify cells that are pre-resistant or pre-sensitive to FLT3 inhibitors midostaurin and quizartinib in FLT3-ITD-positive AML. By comparing the gene expression profiles of these cells, we unraveled the transcriptional pre-resistance signatures, including G1 to S phase transition 1 (GSPT1) gene. Targeting GSPT1 with the small molecule CC-90009 exhibited strong synergistic effect when combined with FLT3 inhibitors in the FLT3-ITD-mutated MOLM-13 and MV4-11 cell lines and primary AML patient samples. Further, we identified novel compounds that induced transcriptomic changes opposite to the pre-resistance signatures, thereby driving cells to FLT3 inhibitor-sensitive states. Vistusertib (mTOR inhibitor), linsitinib (IGF1R and insulin receptor inhibitor), and meisoindigo (IGF1R and Src family kinase inhibitor), all inhibiting pathways parallel to or downstream of oncogenic FLT3 signaling, were predicted and validated to pre-sensitize the FLT3-ITD-mutated cell lines and primary cells to FLT3 inhibitors. Collectively, these findings demonstrate the validity of our lineage-tracing method in unveiling pre-existing transcriptional features of treatment vulnerability in hematological cancers, and elucidate novel strategies for enhancing FLT3 inhibitor treatment efficacy in FLT3-ITD-positive AML by preventing the emergence of treatment resistance.
