## Supplementary material for "Uncovering pre-sensitizing agents to FLT3 inhibitors in acute myeloid leukemia with ReSisTrace lineage tracing": Table S4

### Sheet: KEGG pathways
Treatment	Gene set name	SIZE	Enrichment Score	Normalized Enrichment Score	Nominal P-value	FDR q-value	FWER p-value	RANK AT MAX	LEADING EDGE
Midostaurin	KEGG_SPLICEOSOME	126	0.649866	8.40399	0	0	0	3337	tags=78%, list=13%, signal=89%
Midostaurin	KEGG_DNA_REPLICATION	36	0.806045	5.87094	0	0	0	2844	tags=92%, list=11%, signal=103%
Midostaurin	KEGG_PARKINSONS_DISEASE	100	0.480271	5.53164	0	0	0	5895	tags=71%, list=23%, signal=92%
Midostaurin	KEGG_HUNTINGTONS_DISEASE	153	0.379256	5.45822	0	0	0	3713	tags=52%, list=15%, signal=61%
Midostaurin	KEGG_CELL_CYCLE	121	0.422231	5.4506	0	0	0	8236	tags=74%, list=32%, signal=109%
Midostaurin	KEGG_PROTEASOME	40	0.709341	5.35356	0	0	0	3608	tags=85%, list=14%, signal=99%
Midostaurin	KEGG_PYRIMIDINE_METABOLISM	93	0.414193	4.65381	0	0	0	4001	tags=57%, list=16%, signal=67%
Midostaurin	KEGG_OXIDATIVE_PHOSPHORYLATION	104	0.386597	4.56266	0	0	0	2926	tags=50%, list=11%, signal=56%
Midostaurin	KEGG_RNA_DEGRADATION	52	0.498695	4.26058	0	0	0	4464	tags=67%, list=18%, signal=81%
Midostaurin	KEGG_ALZHEIMERS_DISEASE	132	0.310872	4.17352	0	0	0	2926	tags=42%, list=11%, signal=48%
Midostaurin	KEGG_OOCYTE_MEIOSIS	98	0.332027	3.87278	0	0	0	6905	tags=60%, list=27%, signal=82%
Midostaurin	KEGG_PURINE_METABOLISM	137	0.272955	3.76566	0	0	0	2936	tags=39%, list=12%, signal=43%
Midostaurin	KEGG_MISMATCH_REPAIR	23	0.660978	3.75761	0	0	0	5324	tags=87%, list=21%, signal=110%
Midostaurin	KEGG_CITRATE_CYCLE_TCA_CYCLE	29	0.559117	3.63375	0	0	0	4216	tags=72%, list=17%, signal=87%
Midostaurin	KEGG_RNA_POLYMERASE	28	0.569013	3.56536	0	0	0	3713	tags=71%, list=15%, signal=84%
Midostaurin	KEGG_HOMOLOGOUS_RECOMBINATION	26	0.580989	3.54878	0	0	0	4806	tags=77%, list=19%, signal=95%
Midostaurin	KEGG_NUCLEOTIDE_EXCISION_REPAIR	44	0.412929	3.22335	0	0	0	6862	tags=68%, list=27%, signal=93%
Midostaurin	KEGG_BASE_EXCISION_REPAIR	34	0.459489	3.17643	0	0	0	3292	tags=59%, list=13%, signal=67%
Midostaurin	KEGG_PROTEIN_EXPORT	24	0.523894	3.09676	0	0	0	3646	tags=67%, list=14%, signal=78%
Midostaurin	KEGG_N_GLYCAN_BIOSYNTHESIS	45	0.334421	2.71193	0	0.000117164	0.002	7906	tags=64%, list=31%, signal=93%
Midostaurin	KEGG_UBIQUITIN_MEDIATED_PROTEOLYSIS	126	0.20415	2.65176	0	0.00027555	0.005	8364	tags=53%, list=33%, signal=79%
Midostaurin	KEGG_AMINO_SUGAR_AND_NUCLEOTIDE_SUGAR_METABOLISM	39	0.358599	2.64923	0	0.000263025	0.005	5897	tags=59%, list=23%, signal=77%
Midostaurin	KEGG_ONE_CARBON_POOL_BY_FOLATE	17	0.524586	2.63592	0	0.000251589	0.005	4623	tags=71%, list=18%, signal=86%
Midostaurin	KEGG_PEROXISOME	72	0.23345	2.37092	0	0.00177146	0.034	9276	tags=60%, list=36%, signal=94%
Midostaurin	KEGG_NEUROTROPHIN_SIGNALING_PATHWAY	110	0.188319	2.36123	0	0.00189712	0.038	14665	tags=76%, list=58%, signal=179%
Midostaurin	KEGG_PROGESTERONE_MEDIATED_OOCYTE_MATURATION	75	0.230341	2.35822	0	0.00196532	0.041	6711	tags=49%, list=26%, signal=67%
Midostaurin	KEGG_CYSTEINE_AND_METHIONINE_METABOLISM	30	0.361153	2.34065	0	0.00202949	0.043	7787	tags=67%, list=31%, signal=96%
Midostaurin	KEGG_PYRUVATE_METABOLISM	36	0.306443	2.23879	0	0.00395038	0.086	3523	tags=44%, list=14%, signal=52%
Midostaurin	KEGG_BASAL_TRANSCRIPTION_FACTORS	35	0.310227	2.19157	0	0.00504659	0.112	6659	tags=57%, list=26%, signal=77%
Midostaurin	KEGG_STEROID_BIOSYNTHESIS	16	0.445008	2.18784	0	0.00503493	0.116	4588	tags=63%, list=18%, signal=76%
Midostaurin	KEGG_WNT_SIGNALING_PATHWAY	120	0.165046	2.13648	0	0.00673701	0.159	7909	tags=48%, list=31%, signal=69%
Midostaurin	KEGG_CARDIAC_MUSCLE_CONTRACTION	57	0.240338	2.12068	0.00200803	0.00735679	0.177	2380	tags=33%, list=9%, signal=37%
Midostaurin	KEGG_PATHOGENIC_ESCHERICHIA_COLI_INFECTION	48	0.252493	2.04297	0.00212314	0.0120562	0.284	11615	tags=71%, list=46%, signal=130%
Midostaurin	KEGG_GLYCOLYSIS_GLUCONEOGENESIS	46	0.253327	1.99382	0.00566038	0.0157914	0.359	3523	tags=39%, list=14%, signal=45%
Midostaurin	KEGG_RIG_I_LIKE_RECEPTOR_SIGNALING_PATHWAY	51	0.230602	1.97689	0.00967118	0.0170236	0.387	6619	tags=49%, list=26%, signal=66%
Midostaurin	KEGG_INSULIN_SIGNALING_PATHWAY	116	0.146032	1.79803	0.014553	0.045123	0.742	15610	tags=76%, list=61%, signal=195%
Midostaurin	KEGG_CHRONIC_MYELOID_LEUKEMIA	68	0.186378	1.79764	0.0119522	0.0439342	0.743	9867	tags=57%, list=39%, signal=93%
Midostaurin	KEGG_PENTOSE_PHOSPHATE_PATHWAY	22	0.32537	1.78105	0.0138614	0.0469228	0.77	10237	tags=73%, list=40%, signal=122%
Midostaurin	KEGG_PATHWAYS_IN_CANCER	265	0.0963728	1.77652	0.0139442	0.0464556	0.777	9867	tags=48%, list=39%, signal=78%
Midostaurin	KEGG_RIBOSOME	86	-0.827868	-8.86036	0	0	0	902	tags=86%, list=4%, signal=89%
Midostaurin	KEGG_CYTOKINE_CYTOKINE_RECEPTOR_INTERACTION	167	-0.239178	-3.66897	0	0	0	11482	tags=69%, list=45%, signal=125%
Midostaurin	KEGG_LYSOSOME	115	-0.251551	-3.11549	0	0	0	2038	tags=33%, list=8%, signal=36%
Midostaurin	KEGG_TYPE_I_DIABETES_MELLITUS	30	-0.481507	-3.08494	0	0	0	8123	tags=80%, list=32%, signal=117%
Midostaurin	KEGG_GRAFT_VERSUS_HOST_DISEASE	27	-0.502258	-3.06614	0	0	0	7971	tags=81%, list=31%, signal=119%
Midostaurin	KEGG_ALLOGRAFT_REJECTION	27	-0.465182	-2.88758	0	0	0	7971	tags=78%, list=31%, signal=113%
Midostaurin	KEGG_HEMATOPOIETIC_CELL_LINEAGE	59	-0.311323	-2.87538	0	0	0	10647	tags=73%, list=42%, signal=125%
Midostaurin	KEGG_CELL_ADHESION_MOLECULES_CAMS	94	-0.248119	-2.80758	0	9.82143e-05	0.001	12394	tags=73%, list=49%, signal=143%
Midostaurin	KEGG_AUTOIMMUNE_THYROID_DISEASE	27	-0.428106	-2.62468	0	0.000617713	0.007	7971	tags=74%, list=31%, signal=108%
Midostaurin	KEGG_ASTHMA	22	-0.431409	-2.53018	0	0.00127665	0.016	7542	tags=73%, list=30%, signal=103%
Midostaurin	KEGG_JAK_STAT_SIGNALING_PATHWAY	108	-0.202168	-2.47007	0	0.00123288	0.017	11140	tags=64%, list=44%, signal=113%
Midostaurin	KEGG_NEUROACTIVE_LIGAND_RECEPTOR_INTERACTION	124	-0.18111	-2.29911	0.00399202	0.00273086	0.04	15121	tags=77%, list=59%, signal=190%
Midostaurin	KEGG_VIRAL_MYOCARDITIS	56	-0.24329	-2.14174	0.00387597	0.0108275	0.16	7004	tags=52%, list=28%, signal=71%
Midostaurin	KEGG_LEISHMANIA_INFECTION	62	-0.227018	-2.10211	0.0102249	0.0132084	0.204	9017	tags=58%, list=35%, signal=90%
Quizartinib	KEGG_SPLICEOSOME	126	0.579117	7.50098	0	0	0	6613	tags=85%, list=27%, signal=116%
Quizartinib	KEGG_PROTEASOME	40	0.707515	5.18283	0	0	0	3478	tags=85%, list=14%, signal=99%
Quizartinib	KEGG_CELL_CYCLE	121	0.399685	5.06881	0	0	0	12184	tags=90%, list=50%, signal=180%
Quizartinib	KEGG_DNA_REPLICATION	36	0.642985	4.59893	0	0	0	4632	tags=83%, list=19%, signal=103%
Quizartinib	KEGG_RNA_DEGRADATION	52	0.536654	4.47538	0	0	0	4728	tags=73%, list=20%, signal=91%
Quizartinib	KEGG_UBIQUITIN_MEDIATED_PROTEOLYSIS	126	0.264832	3.52481	0	0	0	9764	tags=67%, list=40%, signal=111%
Quizartinib	KEGG_HUNTINGTONS_DISEASE	151	0.245102	3.46525	0	0	0	11582	tags=72%, list=48%, signal=137%
Quizartinib	KEGG_OOCYTE_MEIOSIS	98	0.290138	3.27015	0	0	0	5357	tags=51%, list=22%, signal=65%
Quizartinib	KEGG_OXIDATIVE_PHOSPHORYLATION	103	0.26335	3.10372	0	0	0	6110	tags=51%, list=25%, signal=69%
Quizartinib	KEGG_PARKINSONS_DISEASE	100	0.260081	3.03373	0	0	0	5351	tags=48%, list=22%, signal=61%
Quizartinib	KEGG_PATHOGENIC_ESCHERICHIA_COLI_INFECTION	48	0.368092	3.02467	0	0	0	6743	tags=65%, list=28%, signal=89%
Quizartinib	KEGG_NUCLEOTIDE_EXCISION_REPAIR	44	0.364257	2.87313	0	9.5098e-05	0.001	12109	tags=86%, list=50%, signal=172%
Quizartinib	KEGG_BASE_EXCISION_REPAIR	34	0.412378	2.81716	0	0.000169778	0.002	9258	tags=79%, list=38%, signal=128%
Quizartinib	KEGG_ALZHEIMERS_DISEASE	132	0.204693	2.75876	0	0.000157651	0.002	5710	tags=44%, list=24%, signal=57%
Quizartinib	KEGG_PYRIMIDINE_METABOLISM	92	0.249897	2.74018	0	0.000220626	0.003	11607	tags=73%, list=48%, signal=139%
Quizartinib	KEGG_MISMATCH_REPAIR	23	0.462589	2.64893	0.00195312	0.000360416	0.005	4601	tags=65%, list=19%, signal=80%
Quizartinib	KEGG_FRUCTOSE_AND_MANNOSE_METABOLISM	29	0.395485	2.53212	0	0.00073691	0.011	9640	tags=79%, list=40%, signal=132%
Quizartinib	KEGG_PROTEIN_EXPORT	24	0.437057	2.52113	0	0.000695971	0.011	3552	tags=58%, list=15%, signal=68%
Quizartinib	KEGG_CITRATE_CYCLE_TCA_CYCLE	29	0.384884	2.44711	0	0.0013348	0.022	6556	tags=66%, list=27%, signal=90%
Quizartinib	KEGG_RNA_POLYMERASE	28	0.378267	2.38629	0.00201207	0.00221644	0.038	11607	tags=86%, list=48%, signal=164%
Quizartinib	KEGG_NEUROTROPHIN_SIGNALING_PATHWAY	111	0.190948	2.3479	0	0.00294338	0.051	6523	tags=46%, list=27%, signal=63%
Quizartinib	KEGG_REGULATION_OF_ACTIN_CYTOSKELETON	171	0.153339	2.31764	0	0.00343737	0.062	12457	tags=67%, list=51%, signal=136%
Quizartinib	KEGG_HOMOLOGOUS_RECOMBINATION	26	0.385805	2.30373	0.00196464	0.0035451	0.066	5569	tags=62%, list=23%, signal=80%
Quizartinib	KEGG_LYSINE_DEGRADATION	38	0.300792	2.26417	0	0.00403852	0.079	11208	tags=76%, list=46%, signal=142%
Quizartinib	KEGG_ENDOCYTOSIS	167	0.14905	2.25826	0.00193424	0.00402222	0.082	10916	tags=60%, list=45%, signal=108%
Quizartinib	KEGG_PATHWAYS_IN_CANCER	260	0.121336	2.20292	0	0.00588888	0.121	12368	tags=63%, list=51%, signal=128%
Quizartinib	KEGG_AMINOACYL_TRNA_BIOSYNTHESIS	22	0.379879	2.19804	0	0.00586037	0.125	11723	tags=86%, list=48%, signal=167%
Quizartinib	KEGG_COLORECTAL_CANCER	59	0.237919	2.16647	0.00390625	0.00644515	0.141	12312	tags=75%, list=51%, signal=151%
Quizartinib	KEGG_RENAL_CELL_CARCINOMA	64	0.224522	2.14838	0.0020202	0.00743585	0.166	12361	tags=73%, list=51%, signal=150%
Quizartinib	KEGG_INOSITOL_PHOSPHATE_METABOLISM	51	0.252661	2.14781	0.00206612	0.00722603	0.167	10988	tags=71%, list=45%, signal=129%
Quizartinib	KEGG_NON_SMALL_CELL_LUNG_CANCER	50	0.252097	2.13551	0.00384615	0.00778907	0.184	12312	tags=76%, list=51%, signal=154%
Quizartinib	KEGG_PURINE_METABOLISM	134	0.151017	2.08526	0.00406504	0.00995537	0.235	12447	tags=66%, list=51%, signal=136%
Quizartinib	KEGG_CYSTEINE_AND_METHIONINE_METABOLISM	29	0.320016	2.07173	0.00401606	0.0104339	0.25	7290	tags=62%, list=30%, signal=89%
Quizartinib	KEGG_N_GLYCAN_BIOSYNTHESIS	45	0.255092	2.03154	0.00823045	0.0121026	0.301	9978	tags=67%, list=41%, signal=113%
Quizartinib	KEGG_LONG_TERM_POTENTIATION	52	0.234306	2.02827	0.0019685	0.0120131	0.306	12966	tags=77%, list=54%, signal=165%
Quizartinib	KEGG_INSULIN_SIGNALING_PATHWAY	117	0.159011	2.01016	0.00796813	0.0129045	0.329	12312	tags=67%, list=51%, signal=135%
Quizartinib	KEGG_BASAL_TRANSCRIPTION_FACTORS	34	0.290272	2.002	0.00400802	0.0132713	0.341	12211	tags=79%, list=50%, signal=160%
Quizartinib	KEGG_STEROID_BIOSYNTHESIS	16	0.408009	1.99217	0.00196078	0.0140165	0.366	3747	tags=56%, list=15%, signal=67%
Quizartinib	KEGG_GLYCOLYSIS_GLUCONEOGENESIS	44	0.240542	1.9522	0.0116959	0.0169692	0.436	10146	tags=66%, list=42%, signal=113%
Quizartinib	KEGG_PYRUVATE_METABOLISM	34	0.283736	1.94206	0.0172745	0.0175312	0.454	7383	tags=59%, list=30%, signal=85%
Quizartinib	KEGG_PHOSPHATIDYLINOSITOL_SIGNALING_SYSTEM	66	0.198302	1.93903	0.00200401	0.017455	0.46	10988	tags=65%, list=45%, signal=119%
Quizartinib	KEGG_PROGESTERONE_MEDIATED_OOCYTE_MATURATION	75	0.185484	1.90519	0.00410678	0.0206527	0.52	12312	tags=69%, list=51%, signal=141%
Quizartinib	KEGG_GLYCOSYLPHOSPHATIDYLINOSITOL_GPI_ANCHOR_BIOSYNTHESIS	24	0.308193	1.81407	0.0167015	0.0335241	0.708	9697	tags=71%, list=40%, signal=118%
Quizartinib	KEGG_PENTOSE_PHOSPHATE_PATHWAY	22	0.320508	1.80931	0.021611	0.033522	0.721	4353	tags=50%, list=18%, signal=61%
Quizartinib	KEGG_FC_GAMMA_R_MEDIATED_PHAGOCYTOSIS	87	0.165176	1.80669	0.015748	0.0331249	0.723	11045	tags=62%, list=46%, signal=114%
Quizartinib	KEGG_CHRONIC_MYELOID_LEUKEMIA	69	0.187764	1.7976	0.0181087	0.0338835	0.737	12312	tags=70%, list=51%, signal=141%
Quizartinib	KEGG_AMINO_SUGAR_AND_NUCLEOTIDE_SUGAR_METABOLISM	39	0.241342	1.78891	0.0116505	0.0346338	0.754	8446	tags=59%, list=35%, signal=90%
Quizartinib	KEGG_ONE_CARBON_POOL_BY_FOLATE	16	0.37047	1.76956	0.0209644	0.0376003	0.785	10710	tags=81%, list=44%, signal=146%
Quizartinib	KEGG_MTOR_SIGNALING_PATHWAY	47	0.211799	1.72908	0.0121704	0.045656	0.859	12399	tags=72%, list=51%, signal=148%
Quizartinib	KEGG_WNT_SIGNALING_PATHWAY	116	0.135022	1.71579	0.0184426	0.0479114	0.878	11359	tags=60%, list=47%, signal=113%
Quizartinib	KEGG_RIBOSOME	87	-0.74915	-8.01803	0	0	0	1409	tags=80%, list=6%, signal=85%
Quizartinib	KEGG_TYPE_I_DIABETES_MELLITUS	30	-0.357122	-2.27696	0	0.0343681	0.082	6701	tags=63%, list=28%, signal=87%
Quizartinib	KEGG_GRAFT_VERSUS_HOST_DISEASE	25	-0.363722	-2.16004	0.00596422	0.0477697	0.163	6701	tags=64%, list=28%, signal=88%
Control	KEGG_SPLICEOSOME	126	0.581109	7.6983	0	0	0	3949	tags=73%, list=15%, signal=86%
Control	KEGG_DNA_REPLICATION	36	0.857415	6.29886	0	0	0	1571	tags=92%, list=6%, signal=97%
Control	KEGG_PARKINSONS_DISEASE	101	0.503734	5.95678	0	0	0	5232	tags=70%, list=20%, signal=88%
Control	KEGG_CELL_CYCLE	121	0.45926	5.95289	0	0	0	4876	tags=64%, list=19%, signal=79%
Control	KEGG_PROTEASOME	41	0.697218	5.33555	0	0	0	4731	tags=88%, list=18%, signal=107%
Control	KEGG_HUNTINGTONS_DISEASE	153	0.333024	4.82527	0	0	0	3288	tags=46%, list=13%, signal=52%
Control	KEGG_OXIDATIVE_PHOSPHORYLATION	104	0.39647	4.72339	0	0	0	5234	tags=60%, list=20%, signal=74%
Control	KEGG_PYRIMIDINE_METABOLISM	92	0.415442	4.68664	0	0	0	2802	tags=52%, list=11%, signal=58%
Control	KEGG_RNA_DEGRADATION	52	0.505753	4.23685	0	0	0	3377	tags=63%, list=13%, signal=73%
Control	KEGG_MISMATCH_REPAIR	23	0.727543	4.13689	0	0	0	1448	tags=78%, list=6%, signal=83%
Control	KEGG_PURINE_METABOLISM	135	0.288026	3.91864	0	0	0	3721	tags=43%, list=14%, signal=50%
Control	KEGG_ALZHEIMERS_DISEASE	134	0.287399	3.90293	0	0	0	3238	tags=41%, list=12%, signal=47%
Control	KEGG_OOCYTE_MEIOSIS	98	0.300141	3.50981	0	0	0	7350	tags=58%, list=28%, signal=81%
Control	KEGG_HOMOLOGOUS_RECOMBINATION	26	0.576029	3.46662	0	0	0	2038	tags=65%, list=8%, signal=71%
Control	KEGG_NUCLEOTIDE_EXCISION_REPAIR	44	0.396855	3.13804	0	0	0	1517	tags=45%, list=6%, signal=48%
Control	KEGG_RNA_POLYMERASE	28	0.481328	3.07961	0	0	0	2356	tags=57%, list=9%, signal=63%
Control	KEGG_ONE_CARBON_POOL_BY_FOLATE	17	0.615281	3.07236	0	0	0	5426	tags=82%, list=21%, signal=104%
Control	KEGG_BASE_EXCISION_REPAIR	34	0.448375	3.04276	0	0	0	7477	tags=74%, list=29%, signal=103%
Control	KEGG_CITRATE_CYCLE_TCA_CYCLE	29	0.461703	3.00422	0	0	0	9529	tags=83%, list=37%, signal=130%
Control	KEGG_PROTEIN_EXPORT	24	0.437851	2.54049	0	0.000711897	0.012	5961	tags=67%, list=23%, signal=86%
Control	KEGG_UBIQUITIN_MEDIATED_PROTEOLYSIS	125	0.194737	2.5394	0	0.000677997	0.012	4738	tags=38%, list=18%, signal=46%
Control	KEGG_PROGESTERONE_MEDIATED_OOCYTE_MATURATION	75	0.230954	2.3684	0	0.00216589	0.041	4760	tags=41%, list=18%, signal=50%
Control	KEGG_CYSTEINE_AND_METHIONINE_METABOLISM	29	0.354888	2.29371	0.00203252	0.003256	0.065	5129	tags=55%, list=20%, signal=69%
Control	KEGG_LYSINE_DEGRADATION	38	0.307149	2.29214	0	0.00321463	0.067	11187	tags=74%, list=43%, signal=129%
Control	KEGG_AMINOACYL_TRNA_BIOSYNTHESIS	22	0.374313	2.09455	0.00378788	0.0121518	0.235	10370	tags=77%, list=40%, signal=128%
Control	KEGG_N_GLYCAN_BIOSYNTHESIS	45	0.266128	2.07405	0.00412371	0.0130544	0.262	2337	tags=36%, list=9%, signal=39%
Control	KEGG_PYRUVATE_METABOLISM	34	0.302279	2.0405	0.00787402	0.0151471	0.296	3622	tags=44%, list=14%, signal=51%
Control	KEGG_BASAL_TRANSCRIPTION_FACTORS	34	0.293733	2.00962	0.0060241	0.0176885	0.344	9964	tags=68%, list=38%, signal=110%
Control	KEGG_INSULIN_SIGNALING_PATHWAY	117	0.153721	1.93643	0.0137525	0.0250612	0.461	7801	tags=45%, list=30%, signal=64%
Control	KEGG_GLYCEROPHOSPHOLIPID_METABOLISM	61	0.207026	1.8858	0.00376648	0.0321961	0.559	12109	tags=67%, list=47%, signal=125%
Control	KEGG_GLYCOLYSIS_GLUCONEOGENESIS	43	0.241713	1.85476	0.01417	0.0373703	0.625	6425	tags=49%, list=25%, signal=65%
Control	KEGG_STEROID_BIOSYNTHESIS	16	0.378443	1.84001	0.0133588	0.0396807	0.658	6418	tags=63%, list=25%, signal=83%
Control	KEGG_DRUG_METABOLISM_OTHER_ENZYMES	23	0.318686	1.82208	0.0152381	0.0422721	0.694	3026	tags=43%, list=12%, signal=49%
Control	KEGG_NEUROTROPHIN_SIGNALING_PATHWAY	111	0.148512	1.81169	0.0125523	0.0429676	0.714	5057	tags=34%, list=19%, signal=42%
Control	KEGG_RIBOSOME	86	-0.735725	-7.9562	0	0	0	2099	tags=81%, list=8%, signal=88%
Control	KEGG_CELL_ADHESION_MOLECULES_CAMS	94	-0.267484	-3.0964	0	0	0	6904	tags=53%, list=27%, signal=72%
Control	KEGG_ALLOGRAFT_REJECTION	27	-0.472925	-2.9899	0	0	0	7943	tags=78%, list=31%, signal=112%
Control	KEGG_GRAFT_VERSUS_HOST_DISEASE	26	-0.472939	-2.93424	0	0	0	10721	tags=88%, list=41%, signal=150%
Control	KEGG_AUTOIMMUNE_THYROID_DISEASE	27	-0.472925	-2.90536	0	0	0	7943	tags=78%, list=31%, signal=112%
Control	KEGG_LYSOSOME	115	-0.226243	-2.88604	0	0.000144033	0.001	6582	tags=48%, list=25%, signal=64%
Control	KEGG_ASTHMA	22	-0.461237	-2.60644	0	0.000508363	0.004	8113	tags=77%, list=31%, signal=112%
Control	KEGG_CYTOKINE_CYTOKINE_RECEPTOR_INTERACTION	163	-0.176669	-2.60037	0	0.000444817	0.004	5328	tags=38%, list=20%, signal=48%
Control	KEGG_LEISHMANIA_INFECTION	63	-0.262106	-2.4512	0.00198807	0.00180552	0.019	2283	tags=35%, list=9%, signal=38%
Control	KEGG_TYPE_I_DIABETES_MELLITUS	30	-0.36174	-2.41801	0.00196078	0.00202537	0.024	7943	tags=67%, list=31%, signal=96%
Control	KEGG_VIRAL_MYOCARDITIS	58	-0.262829	-2.3328	0	0.00399257	0.052	11118	tags=69%, list=43%, signal=120%
Control	KEGG_VIBRIO_CHOLERAE_INFECTION	45	-0.266204	-2.19364	0	0.00871762	0.117	3493	tags=40%, list=13%, signal=46%
Control	KEGG_HEMATOPOIETIC_CELL_LINEAGE	57	-0.238891	-2.19023	0	0.00835096	0.122	3840	tags=39%, list=15%, signal=45%
Control	KEGG_NATURAL_KILLER_CELL_MEDIATED_CYTOTOXICITY	97	-0.182333	-2.14846	0.00398406	0.0106525	0.161	11633	tags=63%, list=45%, signal=113%
Control	KEGG_ANTIGEN_PROCESSING_AND_PRESENTATION	58	-0.241668	-2.13301	0.00201613	0.0113656	0.182	4492	tags=41%, list=17%, signal=50%
Control	KEGG_ARRHYTHMOGENIC_RIGHT_VENTRICULAR_CARDIOMYOPATHY_ARVC	52	-0.228517	-1.95578	0.0125261	0.0306847	0.449	17078	tags=88%, list=66%, signal=257%
Control	KEGG_INTESTINAL_IMMUNE_NETWORK_FOR_IGA_PRODUCTION	33	-0.277217	-1.91341	0.0160643	0.0365865	0.524	6987	tags=55%, list=27%, signal=74%
Control	KEGG_JAK_STAT_SIGNALING_PATHWAY	104	-0.156029	-1.88495	0.0163599	0.0403468	0.579	3962	tags=31%, list=15%, signal=36%
Control	KEGG_HYPERTROPHIC_CARDIOMYOPATHY_HCM	60	-0.210597	-1.87464	0.0135397	0.0402708	0.598	17078	tags=87%, list=66%, signal=252%
