## Supplementary material for "Uncovering pre-sensitizing agents to FLT3 inhibitors in acute myeloid leukemia with ReSisTrace lineage tracing": Table S5

### Sheet: BioCarta pathways
Treatment	Gene set name	SIZE	Enrichment Score	Normalized Enrichment Score	Nominal P-value	FDR q-value	FWER p-value	RANK AT MAX	LEADING EDGE
Midostaurin	BIOCARTA_PROTEASOME_PATHWAY	19	0.753163	3.93425	0	0	0	4957	tags=95%, list=19%, signal=118%
Midostaurin	BIOCARTA_MCM_PATHWAY	18	0.725599	3.72585	0	0	0	5583	tags=94%, list=22%, signal=121%
Midostaurin	BIOCARTA_ATRBRCA_PATHWAY	20	0.598655	3.24187	0	0	0	7682	tags=90%, list=30%, signal=129%
Midostaurin	BIOCARTA_CELLCYCLE_PATHWAY	21	0.545093	3.0296	0	0	0	7954	tags=86%, list=31%, signal=125%
Midostaurin	BIOCARTA_VDR_PATHWAY	24	0.491232	2.80873	0	0	0	3416	tags=63%, list=13%, signal=72%
Midostaurin	BIOCARTA_CARM_ER_PATHWAY	22	0.472374	2.61173	0	0.000724538	0.003	5341	tags=68%, list=21%, signal=86%
Midostaurin	BIOCARTA_EIF_PATHWAY	16	0.526965	2.51648	0	0.00172138	0.008	2503	tags=63%, list=10%, signal=69%
Midostaurin	BIOCARTA_G1_PATHWAY	26	0.406116	2.47761	0	0.00228004	0.012	9253	tags=77%, list=36%, signal=121%
Midostaurin	BIOCARTA_G2_PATHWAY	23	0.424674	2.45548	0	0.00251634	0.015	5800	tags=65%, list=23%, signal=84%
Midostaurin	BIOCARTA_MAL_PATHWAY	17	0.460999	2.32153	0	0.00612195	0.038	7738	tags=76%, list=30%, signal=110%
Midostaurin	BIOCARTA_INTEGRIN_PATHWAY	31	0.346923	2.2658	0	0.00722506	0.05	14171	tags=90%, list=56%, signal=203%
Midostaurin	BIOCARTA_TNFR1_PATHWAY	29	0.340295	2.18313	0.00199601	0.0113254	0.085	5391	tags=55%, list=21%, signal=70%
Midostaurin	BIOCARTA_RACCYCD_PATHWAY	26	0.351611	2.17229	0.00378788	0.0118927	0.097	9660	tags=73%, list=38%, signal=118%
Midostaurin	BIOCARTA_FAS_PATHWAY	29	0.327152	2.14733	0.00207469	0.0132894	0.118	6603	tags=59%, list=26%, signal=79%
Midostaurin	BIOCARTA_ERK_PATHWAY	21	0.387065	2.0713	0	0.0218641	0.199	15610	tags=100%, list=61%, signal=258%
Midostaurin	BIOCARTA_P38MAPK_PATHWAY	35	0.290885	2.00827	0.00833333	0.0299432	0.272	7878	tags=60%, list=31%, signal=87%
Midostaurin	BIOCARTA_MAPK_PATHWAY	79	0.181156	1.9288	0.00578035	0.0489613	0.415	7002	tags=46%, list=28%, signal=63%
Midostaurin	BIOCARTA_ERAD_PATHWAY	19	0.377674	1.92072	0.0112994	0.0487502	0.432	3790	tags=53%, list=15%, signal=62%
Midostaurin	BIOCARTA_TH1TH2_PATHWAY	16	-0.487225	-2.3104	0	0.0177571	0.038	8289	tags=81%, list=33%, signal=120%
Quizartinib	BIOCARTA_PROTEASOME_PATHWAY	19	0.804346	4.30258	0	0	0	3478	tags=95%, list=14%, signal=111%
Quizartinib	BIOCARTA_MCM_PATHWAY	18	0.675188	3.41761	0	0	0	6532	tags=94%, list=27%, signal=129%
Quizartinib	BIOCARTA_G1_PATHWAY	26	0.42039	2.55112	0	0.00516118	0.009	12184	tags=92%, list=50%, signal=186%
Quizartinib	BIOCARTA_CARM_ER_PATHWAY	22	0.445585	2.50977	0	0.00500892	0.012	11234	tags=91%, list=46%, signal=169%
Quizartinib	BIOCARTA_CELLCYCLE_PATHWAY	21	0.460543	2.49383	0	0.0042883	0.013	11920	tags=95%, list=49%, signal=187%
Quizartinib	BIOCARTA_VDR_PATHWAY	24	0.411497	2.40768	0	0.00498268	0.018	11234	tags=88%, list=46%, signal=163%
Quizartinib	BIOCARTA_IGF1_PATHWAY	21	0.420457	2.28052	0.00207469	0.0101809	0.041	8277	tags=76%, list=34%, signal=116%
Quizartinib	BIOCARTA_G2_PATHWAY	23	0.400965	2.26711	0.00204499	0.0101472	0.047	6092	tags=65%, list=25%, signal=87%
Quizartinib	BIOCARTA_IGF1MTOR_PATHWAY	19	0.416881	2.24158	0.0020202	0.0110767	0.059	10305	tags=84%, list=43%, signal=146%
Quizartinib	BIOCARTA_PYK2_PATHWAY	27	0.365275	2.23884	0	0.0101454	0.06	6411	tags=63%, list=26%, signal=86%
Quizartinib	BIOCARTA_NGF_PATHWAY	17	0.44143	2.21877	0.00204082	0.0108895	0.072	6411	tags=71%, list=26%, signal=96%
Quizartinib	BIOCARTA_EIF_PATHWAY	16	0.455701	2.16811	0	0.0144969	0.104	5620	tags=69%, list=23%, signal=89%
Quizartinib	BIOCARTA_MAL_PATHWAY	18	0.421258	2.15419	0.00401606	0.0140035	0.107	3259	tags=56%, list=13%, signal=64%
Quizartinib	BIOCARTA_PTEN_PATHWAY	16	0.451445	2.147	0	0.0137894	0.113	5723	tags=69%, list=24%, signal=90%
Quizartinib	BIOCARTA_INSULIN_PATHWAY	21	0.386632	2.12806	0.0019802	0.0148911	0.128	6789	tags=67%, list=28%, signal=93%
Quizartinib	BIOCARTA_ERAD_PATHWAY	19	0.397152	2.10063	0.00198413	0.0161492	0.15	1860	tags=47%, list=8%, signal=51%
Quizartinib	BIOCARTA_AT1R_PATHWAY	25	0.338538	2.06911	0.00381679	0.0198224	0.195	8277	tags=68%, list=34%, signal=103%
Quizartinib	BIOCARTA_EGF_PATHWAY	26	0.33533	2.05928	0	0.0200577	0.207	8653	tags=69%, list=36%, signal=108%
Quizartinib	BIOCARTA_MET_PATHWAY	31	0.30066	2.03519	0.0020202	0.0223902	0.238	6789	tags=58%, list=28%, signal=81%
Quizartinib	BIOCARTA_VEGF_PATHWAY	26	0.329772	2.01963	0.00608519	0.023847	0.262	7856	tags=65%, list=32%, signal=97%
Quizartinib	BIOCARTA_BCELLSURVIVAL_PATHWAY	15	0.428886	2.00778	0	0.0253672	0.287	5764	tags=67%, list=24%, signal=87%
Quizartinib	BIOCARTA_IGF1R_PATHWAY	22	0.354811	1.99318	0.00606061	0.0260257	0.306	3523	tags=50%, list=15%, signal=58%
Quizartinib	BIOCARTA_GH_PATHWAY	25	0.337445	1.98458	0.00804829	0.0263098	0.319	6366	tags=60%, list=26%, signal=81%
Quizartinib	BIOCARTA_EIF4_PATHWAY	23	0.34765	1.97475	0.0103093	0.0263069	0.326	6329	tags=61%, list=26%, signal=82%
Quizartinib	BIOCARTA_ATRBRCA_PATHWAY	21	0.356101	1.95447	0.00617284	0.0278118	0.356	8681	tags=71%, list=36%, signal=111%
Quizartinib	BIOCARTA_PDGF_PATHWAY	27	0.309674	1.90993	0.0143149	0.0360931	0.449	8653	tags=67%, list=36%, signal=104%
Quizartinib	BIOCARTA_ECM_PATHWAY	18	0.375037	1.89463	0.00604839	0.0383013	0.482	5723	tags=61%, list=24%, signal=80%
Quizartinib	BIOCARTA_MTOR_PATHWAY	21	0.335366	1.89004	0.0059761	0.0378464	0.49	5723	tags=57%, list=24%, signal=75%
Quizartinib	BIOCARTA_TH1TH2_PATHWAY	15	-0.523671	-2.44321	0	0.00912547	0.022	6701	tags=80%, list=28%, signal=111%
Quizartinib	BIOCARTA_INFLAM_PATHWAY	15	-0.451801	-2.1154	0.00204499	0.0348505	0.152	10055	tags=87%, list=42%, signal=148%
Control	BIOCARTA_PROTEASOME_PATHWAY	19	0.849102	4.40802	0	0	0	3940	tags=100%, list=15%, signal=118%
Control	BIOCARTA_MCM_PATHWAY	18	0.741382	3.78107	0	0	0	2404	tags=83%, list=9%, signal=92%
Control	BIOCARTA_ATRBRCA_PATHWAY	21	0.545659	2.97373	0	0	0	5635	tags=76%, list=22%, signal=97%
Control	BIOCARTA_CELLCYCLE_PATHWAY	21	0.481731	2.69197	0	0.000597396	0.002	8535	tags=81%, list=33%, signal=120%
Control	BIOCARTA_VDR_PATHWAY	24	0.384861	2.30944	0.00201207	0.0115188	0.047	3003	tags=50%, list=12%, signal=56%
Control	BIOCARTA_G2_PATHWAY	23	0.393924	2.20607	0	0.0173631	0.085	7856	tags=70%, list=30%, signal=100%
Control	BIOCARTA_EIF_PATHWAY	16	0.447012	2.15528	0.00191571	0.0201134	0.114	3010	tags=56%, list=12%, signal=64%
Control	BIOCARTA_RACCYCD_PATHWAY	26	0.347649	2.135	0	0.0209257	0.134	9973	tags=73%, list=38%, signal=118%
Control	BIOCARTA_ERAD_PATHWAY	19	0.405968	2.11896	0.00199601	0.019646	0.142	1768	tags=47%, list=7%, signal=51%
Control	BIOCARTA_TEL_PATHWAY	16	0.418121	1.97506	0.00796813	0.0434898	0.309	3761	tags=56%, list=14%, signal=66%
Control	BIOCARTA_G1_PATHWAY	26	0.316369	1.9595	0.00808081	0.0447259	0.343	8785	tags=65%, list=34%, signal=99%
