## Supplementary material for "Uncovering pre-sensitizing agents to FLT3 inhibitors in acute myeloid leukemia with ReSisTrace lineage tracing": Table S6

### Sheet: Data table
Ensembl	Symbol	Sister_concordant_gene	Midostaurin_log2FC_preR_preS	Midostaurin_preR_preS_p	Midostaurin_preR_preS_p_adj	Midostaurin_preR_pct	Midostaurin_preS_pct	Control_log2FC_preR_preS	Control_preR_preS_p	Control_preR_preS_p_adj	Control_preR_pct	Control_preS_pct	Midostaurin_log2FC_preR_preS_adj	Midostaurin_boot_p	Midostaurin_perm_p
ENSG00000150753.11	CCT5	TRUE	0.221522	3.12904e-17	8.05789e-13	1	0.998	0.146003	9.17038e-11	2.41704e-06	1	0.994	0.0755187	0.0322096	0.0339
ENSG00000196419.12	XRCC6	TRUE	0.150488	8.72987e-14	2.24812e-09	1	0.998	0.0869856	2.70117e-06	0.0711947	0.995	0.995	0.0635021	0.0119526	0.0196
ENSG00000115241.10	PPM1G	TRUE	0.173208	4.74306e-13	1.22143e-08	1	0.995	0.103436	2.91782e-07	0.00769049	0.997	0.992	0.0697716	0.0175572	0.0248
ENSG00000065978.18	YBX1	TRUE	0.1255	8.69102e-13	2.23811e-08	1	1	0.0756372	1.56752e-06	0.0413152	1	1	0.0498628	0.0217386	0.0243
ENSG00000164611.12	PTTG1	TRUE	0.24341	4.03109e-12	1.03809e-07	0.928	0.884	0.10882	7.75497e-05	1	0.905	0.874	0.13459	0.00698963	0.007
ENSG00000100142.14	POLR2F	TRUE	0.125662	4.81651e-12	1.24035e-07	0.991	0.985	0.0416938	0.00574639	1	0.98	0.975	0.0839682	0.00044646	0.0009
ENSG00000164919.10	COX6C	TRUE	0.101638	9.76833e-12	2.51554e-07	1	1	0.060559	9.51836e-07	0.0250875	1	1	0.0410788	0.022988	0.0316
ENSG00000138385.15	SSB	TRUE	0.139644	2.0575e-11	5.29849e-07	1	0.997	0.0749195	0.000106137	1	1	0.997	0.0647249	0.0150318	0.0208
ENSG00000187522.14	HSPA14	TRUE	0.130617	3.5163e-11	9.05516e-07	0.969	0.93	0.0585874	0.00086054	1	0.91	0.903	0.0720293	0.00507727	0.01
ENSG00000165502.6	RPL36AL	TRUE	0.105419	6.55877e-11	1.68901e-06	1	1	0.0386126	0.00745425	1	1	1	0.0668061	0.00222405	0.0026
ENSG00000104904.12	OAZ1	TRUE	0.100821	1.54887e-10	3.98864e-06	1	1	0.0566411	9.89032e-06	0.260679	1	1	0.0441803	0.0215095	0.0271
ENSG00000147065.16	MSN	TRUE	0.132358	2.7074e-10	6.97211e-06	1	0.999	0.0717753	0.000259026	1	1	1	0.060583	0.0348609	0.0406
ENSG00000128228.4	SDF2L1	TRUE	0.217325	2.82177e-10	7.26661e-06	0.96	0.955	0.106859	0.00086758	1	0.961	0.939	0.110466	0.0221968	0.0243
ENSG00000100664.10	EIF5	TRUE	0.115408	4.30116e-10	1.10764e-05	1	0.999	0.0461743	0.0108702	1	0.997	0.998	0.0692335	0.00666023	0.0111
ENSG00000103342.12	GSPT1	TRUE	0.147365	6.76272e-10	1.74154e-05	1	0.99	0.0631699	0.00327067	1	0.993	0.986	0.084195	0.00568629	0.0075
ENSG00000141552.17	ANAPC11	TRUE	0.124188	7.89341e-10	2.03271e-05	1	0.996	0.0655297	0.000303556	1	0.995	0.992	0.0586581	0.0276474	0.0405
ENSG00000132432.13	SEC61G	TRUE	0.118467	8.47911e-10	2.18354e-05	1	1	0.0533601	0.000686341	1	1	1	0.0651073	0.00855016	0.0098
ENSG00000139921.12	TMX1	TRUE	0.104825	4.50166e-09	0.000115927	0.996	0.988	0.0481033	0.00340789	1	0.987	0.98	0.0567218	0.0122896	0.0197
ENSG00000150977.10	RILPL2	TRUE	0.103517	5.49164e-09	0.000141421	1	0.999	0.0397931	0.0218169	1	1	0.998	0.0637239	0.00721529	0.0113
ENSG00000170606.13	HSPA4	TRUE	0.119409	8.06006e-09	0.000207563	0.991	0.991	0.0588021	0.00158773	1	0.993	0.984	0.0606065	0.0295401	0.0383
ENSG00000115128.6	SF3B6	TRUE	0.099353	1.09137e-08	0.000281048	1	1	0.0240203	0.288706	1	1	0.999	0.0753327	0.00584936	0.0055
ENSG00000175792.11	RUVBL1	TRUE	0.119028	1.18897e-08	0.000306183	0.978	0.962	0.0422511	0.0581153	1	0.959	0.95	0.0767765	0.00485637	0.0082
ENSG00000113407.13	TARS	TRUE	0.116669	2.48522e-08	0.000639994	0.998	0.997	0.0337775	0.0995277	1	0.995	0.992	0.0828915	0.00439062	0.0057
ENSG00000070761.7	CFAP20	TRUE	0.0613184	3.07097e-08	0.000790837	0.816	0.733	0.0102547	0.463908	1	0.67	0.686	0.0510637	0.00151163	0.0027
ENSG00000110172.11	CHORDC1	TRUE	0.106713	4.57929e-08	0.00117926	0.962	0.936	0.0503233	0.0223637	1	0.951	0.924	0.0563897	0.0398978	0.0483
ENSG00000164167.9	LSM6	TRUE	0.0936245	4.85192e-08	0.00124947	0.998	0.993	0.040425	0.00962925	1	0.987	0.985	0.0531995	0.0176956	0.0253
ENSG00000160752.14	FDPS	TRUE	0.14454	1.16127e-07	0.00299049	0.991	0.972	0.059601	0.000131961	1	0.979	0.972	0.0849394	0.0329887	0.0353
ENSG00000140990.14	NDUFB10	TRUE	0.0953224	1.56013e-07	0.00401764	1	0.999	0.0420069	0.0234238	1	1	0.999	0.0533155	0.023162	0.0329
ENSG00000130312.6	MRPL34	TRUE	0.102091	1.68551e-07	0.00434051	0.998	0.998	0.0453133	0.0333362	1	0.997	0.993	0.0567782	0.0442318	0.0482
ENSG00000247556.6	OIP5-AS1	TRUE	0.133514	1.98176e-07	0.00510343	1	0.998	0.0535225	0.00765336	1	1	0.997	0.0799913	0.00971546	0.011
ENSG00000110955.8	ATP5B	TRUE	0.082313	5.12898e-07	0.0132081	1	0.999	0.0314566	0.049779	1	1	1	0.0508564	0.0199729	0.0278
ENSG00000184983.9	NDUFA6	TRUE	0.0926783	1.06207e-06	0.0273504	0.996	0.982	0.0404504	0.0288727	1	0.987	0.974	0.0522279	0.0383305	0.0426
ENSG00000137880.5	GCHFR	TRUE	0.0814257	1.26995e-06	0.0327037	0.996	0.982	0.0311697	0.0564581	1	0.993	0.981	0.050256	0.0301425	0.0455
ENSG00000173085.13	COQ2	TRUE	0.0702868	1.45838e-06	0.0375563	0.913	0.842	0.0271015	0.105476	1	0.825	0.808	0.0431853	0.0310273	0.036

### Sheet: Column information
Column name	Description
Ensembl	Ensembl ID for gene
Symbol	Hugo symbol for gene
Sister_concordant_gene	Is the gene sister concordant gene or not?
Midostaurin_log2FC_preR_preS	Log2 fold change of the gene's expression level between pre-resistant and pre-sensitive cells in midostaurin treatment. Positive value indicates the higher expression in pre-resistant cells.
Midostaurin_preR_preS_p	P value of the DEG test between pre-resistant and pre-sensitive cells in midostaurin treatment
Midostaurin_preR_preS_p_adj	Adjusted P value of the DEG test between pre-resistant and pre-sensitive cells in midostaurin treatment
Midostaurin_preR_pct	The percentage of pre-resistant cells where the gene is detected in midostaurin treatment
Midostaurin_preS_pct	The percentage of pre-sensitive cells where the gene is detected in midostaurin treatment
Control_log2FC_preR_preS	Log2 fold change of the gene's expression level between pre-fit and pre-unfit cells in control treatment. Positive value indicates the higher expression in pre-fit cells.
Control_preR_preS_p	P value of the DEG test between pre-fit and pre-unfit cells in control treatment
Control_preR_preS_p_adj	Adjusted P value of the DEG test between pre-fit and pre-unfit cells in control treatment
Control_preR_pct	The percentage of pre-fit cells where the gene is detected in control treatment
Control_preS_pct	The percentage of pre-unfit cells where the gene is detected in control treatment
Midostaurin_log2FC_preR_preS_adj	Control condition contrasted Log2 fold change of the gene's expression level between pre-resistant and pre-sensitive cells in Midostaurin treatment (Midostaurin_log2FC_preR_preS - Control_log2FC_preR_preS).
Midostaurin_boot_p	P value from bootstraping test. Null hypothesis is that the log2FCs of pre-resistant vs pre-sensitive from midostaurin treatment is the same as that is from control condition.
Midostaurin_perm_p	P value from permutation test. Null hypothesis is that the log2FCs of pre-resistant vs pre-sensitive from midostaurin treatment is the same as that is from control condition.
