## Supplementary material for "Uncovering pre-sensitizing agents to FLT3 inhibitors in acute myeloid leukemia with ReSisTrace lineage tracing": Table S7

### Sheet: Data table
Ensembl	Symbol	Sister_concordant_gene	Quizartinib_log2FC_preR_preS	Quizartinib_preR_preS_p	Quizartinib_preR_preS_p_adj	Quizartinib_preR_pct	Quizartinib_preS_pct	Control_log2FC_preR_preS	Control_preR_preS_p	Control_preR_preS_p_adj	Control_preR_pct	Control_preS_pct	Quizartinib_log2FC_preR_preS_adj	Quizartinib_boot_p	Quizartinib_perm_p
ENSG00000136167.13	LCP1	TRUE	0.187607	5.56149e-12	1.36023e-07	1	1	0.0555825	0.000939392	1	1	1	0.132024	2.81204e-05	0
ENSG00000074800.13	ENO1	TRUE	0.148889	1.0982e-09	2.68598e-05	1	1	0.0595691	0.000123057	1	1	1	0.0893202	0.00129416	0.0016
ENSG00000247556.6	OIP5-AS1	TRUE	0.164292	2.5764e-08	0.000630136	1	0.989	0.0535225	0.00765336	1	1	0.997	0.11077	0.00211773	0.0022
ENSG00000151503.12	NCAPD3	TRUE	0.170319	3.77408e-07	0.00923063	0.864	0.795	0.0823537	1.20041e-05	0.316391	0.905	0.839	0.0879657	0.0198941	0.0129
ENSG00000103342.12	GSPT1	TRUE	0.163672	4.20652e-07	0.0102883	0.977	0.97	0.0631699	0.00327067	1	0.993	0.986	0.100502	0.00763944	0.0045
ENSG00000141367.11	CLTC	TRUE	0.132586	6.51357e-07	0.0159309	0.992	0.986	0.0408405	0.0121797	1	1	0.997	0.0917452	0.00465149	0.003

### Sheet: Column information
Column name	Description
Ensembl	Ensembl ID for gene
Symbol	Hugo symbol for gene
Sister_concordant_gene	Is the gene sister concordant gene or not?
Quizartinib_log2FC_preR_preS	Log2 fold change of the gene's expression level between pre-resistant and pre-sensitive cells in quizartinib treatment. Positive value indicates the higher expression in pre-resistant cells.
Quizartinib_preR_preS_p	P value of the DEG test between pre-resistant and pre-sensitive cells in quizartinib treatment
Quizartinib_preR_preS_p_adj	Adjusted P value of the DEG test between pre-resistant and pre-sensitive cells in quizartinib treatment
Quizartinib_preR_pct	The percentage of pre-resistant cells where the gene is detected in quizartinib treatment
Quizartinib_preS_pct	The percentage of pre-sensitive cells where the gene is detected in quizartinib treatment
Control_log2FC_preR_preS	Log2 fold change of the gene's expression level between pre-fit and pre-unfit cells in control treatment. Positive value indicates the higher expression in pre-fit cells.
Control_preR_preS_p	P value of the DEG test between pre-fit and pre-unfit cells in control treatment
Control_preR_preS_p_adj	Adjusted P value of the DEG test between pre-fit and pre-unfit cells in control treatment
Control_preR_pct	The percentage of pre-fit cells where the gene is detected in control treatment
Control_preS_pct	The percentage of pre-unfit cells where the gene is detected in control treatment
Quizartinib_log2FC_preR_preS_adj	Control condition contrasted Log2 fold change of the gene's expression level between pre-resistant and pre-sensitive cells in quizartinib treatment (Quizartinib_log2FC_preR_preS - Control_log2FC_preR_preS).
Quizartinib_boot_p	P value from bootstraping test. Null hypothesis is that the log2FCs of pre-resistant vs pre-sensitive from quizartinib treatment is the same as that is from control condition.
Quizartinib_perm_p	P value from permutation test. Null hypothesis is that the log2FCs of pre-resistant vs pre-sensitive from quizartinib treatment is the same as that is from control condition.
