## Supplementary material for "Uncovering pre-sensitizing agents to FLT3 inhibitors in acute myeloid leukemia with ReSisTrace lineage tracing": Table S8

### Sheet: Data table
Treatment	Drug Broad ID	Drug name	Clinical trial phase	Mechanism of action	Drug target	InChIKey	Connectivity score preR-preS	P value preR-preS	Connectivity score preR-preS P	P value preR-preS P	Connectivity score preR-preS adj	P value preR-preS adj	Connectivity score preR-preS adj bootstrap P	P value preR-preS adj bootstrap P
Midostaurin	BRD-A74914197	pralatrexate	Launched	dihydrofolate reductase inhibitor	DHFR	OGSBUKJUDHAQEA-ZBFHGGJFSA-N	-0.568555	0.000255371	-0.74955	0.000201523	-0.38487	0.00870703	-0.769435	0.034766
Midostaurin	BRD-K86118762	linsitinib	Phase 3	IGF-1/insulin receptor inhibitor	IGF1R|INSR|INSRR	PKCDDUHJAFVJJB-UHFFFAOYSA-N	-0.534765	0.000108494	-0.72398	0.000151568	-0.365835	0.00126091	-0.77013	0.0181072
Midostaurin	BRD-K99113996	AZD2014 (Vistusertib)	Phase 2	mTOR inhibitor	MTOR	JUSFANSTBFGBAF-IRXDYDNUSA-N	-0.53335	0.00032037	-0.641835	0.000462332	-0.306635	0.0466265	-0.864035	0.00780419
Midostaurin	BRD-K07762753	aminopurvalanol-a	Preclinical	CDK inhibitor|tyrosine kinase inhibitor	CDK1|CDK2|CDK5	RAMROQQYRRQPDL-HNNXBMFYSA-N	-0.506285	0.000320079	-0.687605	0.000319787	-0.36839	0.00790085	-0.72444	0.0435828
Midostaurin	BRD-K59456551	methotrexate	Launched	dihydrofolate reductase inhibitor	DHFR	FBOZXECLQNJBKD-ZDUSSCGKSA-N	-0.47314	0.000415325	-0.67297	0.000194645	-0.379205	0.00273595	-0.80292	0.0110672
Midostaurin	BRD-A06352508	SB-218078	Preclinical	CHEK1 inhibitor	CHEK1	OTPNDVKVEAIXTI-UHFFFAOYSA-N	-0.395015	0.000200552	-0.54989	0.000224137	-0.40773	0.000548001	-0.746185	0.0280247
Midostaurin	BRD-K13087974	CGP-52411	Preclinical	EGFR inhibitor	EGFR	AAALVYBICLMAMA-UHFFFAOYSA-N	-0.386865	0.000267706	-0.39165	0.0341391	-0.329235	0.0399306	-0.7988	0.010941
Midostaurin	BRD-K71480163	GDC-0068	Phase 2	AKT inhibitor	AKT1| AKT2| AKT3| PRKG1	GRZXWCHAXNAUHY-NSISKUIASA-N	-0.3636	0.000206535	-0.534175	0.000107866	-0.33184	0.00512985	-0.87787	0.000707476
Midostaurin	BRD-A09828896	SKF-81297	Preclinical	dopamine receptor agonist	DRD1|DRD5	GHWJEDJMOVUXEC-UHFFFAOYSA-N	-0.342935	0.000969846	-0.42719	0.00714385	-0.325555	0.0201508	-0.820965	0.0108445
Midostaurin	BRD-K33864865	LY225910	Preclinical	CCK receptor antagonist	CCKBR	KUECXUACQOYKNB-UHFFFAOYSA-N	-0.337315	0.000375626	-0.49513	8.48388e-05	-0.306775	0.0157551	-0.76495	0.0210532
Quizartinib	BRD-K72414522	AZD5438	Phase 1	CDK inhibitor	CDK1| CDK2| CDK9	WJRRGYBTGDJBFX-UHFFFAOYSA-N	-0.417665	0.000148024	-0.476015	0.00713354	-0.41893	0.00591379	-0.54676	0.0155126
Quizartinib	BRD-K14529030	meisoindigo	Phase 3	inhibition of Stat3-associated tyrosine kinases	IGF1R| LYN	XZYXCQXTKOYHGK-UHFFFAOYSA-N	-0.415625	0.000237261	-0.519545	0.000738982	-0.386085	0.022347	-0.5852	0.00539749
Quizartinib	BRD-K15563106	phloretin	Launched	sodium/glucose transporter inhibitor	SLC5A2| AQP9| SLC2A1	VGEREEWJJVICBM-UHFFFAOYSA-N	-0.3852	0.00042663	-0.6426	6.55468e-05	-0.356655	0.0486615	-0.474745	0.0473063
Quizartinib	BRD-K53417444	OTS167	Phase 1/Phase 2	maternal embryonic leucine zipper kinase inhibitor	MELK	DKZYXHCYPUVGAF-UHFFFAOYSA-N	-0.34592	0.00156537	-0.43612	0.0184207	-0.413675	0.00119535	-0.52358	0.0176379

### Sheet: Column information
Column name	Description
Treatment	Treatment applied in ReSisTrace experiment
Drug Broad ID	Drug IDs used by Broad institute
Drug name	Names of the drug
Clinical trial phase	Maximum clinical trail phase of the drug
Mechanism of action	Mechanisum of action for the drug
Drug target	Direct targets of the drugs
InChIKey	The International Chemical Identifier (InChI) Key for drug
Connectivity score preR-preS	Connectivity score from the original preR-preS log2FC
P value preR-preS	P value of the connectivity score from original preR-preS log2FC
Connectivity score preR-preS P	Connectivity score from the original preR-preS log2FC. Genes are filtered by the Wilcoxon rank sum test P value < 0.05
P value preR-preS P	P value of the connectivity score from original preR-preS log2FC. Genes are filtered by the Wilcoxon rank sum test P value < 0.05
Connectivity score preR-preS adj	Connectivity score from the contorl condition contrasted preR-preS log2FC
P value preR-preS adj	P value of the connectivity score from contorl condition contrasted preR-preS log2FC
Connectivity score preR-preS adj bootstrap P	Connectivity score from the contorl condition contrasted preR-preS log2FC . Genes are filtered by bootstrapping test P value < 0.05
P value preR-preS adj bootstrap P	P value of the connectivity score from contorl condition contrasted preR-preS log2FC . Genes are filtered by bootstrapping test P value < 0.05
